# Recruitment, rewiring, and deep conservation in flowering plant gene regulation

**DOI:** 10.1101/2024.10.08.617089

**Authors:** Leo A Baumgart, Sharon I Greenblum, Abraham Morales-Cruz, Peng Wang, Yu Zhang, Lin Yang, Cindy Chen, David J Dilworth, Alexis C Garretson, Nicolas Grosjean, Guifen He, Emily Savage, Yuko Yoshinaga, Ian K Blaby, Chris G Daum, Ronan C O’Malley

## Abstract

Transcription factors (TFs) are proteins that bind DNA to control where and when genes are expressed. In plants, dozens of TF families interact with distinct sets of binding sites (TFBSs) that reflect each TF’s role in organismal function and species-specific adaptations. However, defining these roles and understanding broader patterns of regulatory evolution remains challenging, as predicted TFBSs may lack a clear impact on transcription, and experimentally-derived TF binding maps to date are modest in scale or restricted to model organisms. Here, we present a scalable TFBS assay that we leveraged to create an atlas of nearly 3,000 genome-wide binding site maps for 360 TFs in 10 species spanning 150 million years of flowering plant evolution. We find that TF orthologs from distant species retain nearly identical binding preferences, suggesting that regulatory evolution primarily arises from gain and loss of TFBSs. Within lineages however, conserved TFBSs are over-represented and found in regions harboring signatures of functional regulatory elements. Moreover, genes with conserved TFBSs showed a striking enrichment for cell type-specific expression in single-nuclei RNA atlases, providing a robust marker of each TF’s activity and developmental role. Finally, we compare distant lineages, illustrating how ancient regulatory modules were recruited and rewired to enable adaptations underlying the evolutionary success of grasses.
