## Supplementary Table 2 for "Recruitment, rewiring, and deep conservation in flowering plant gene regulation"

Genus	Species	Strain	Reference Genome Source	Genome ID/Version	Germplasm Source	Germplasm Collection ID
Arabidopsis	lyrata	MN47	Phytozome	v2.1	ABRC	CS22696
Arabidopsis	thaliana	Col-0	TAIR/Araport via Phytozome	TAIR10/Araport11	ABRC	CS6673
Brassica	oleracea	TO1000DH3	NCBI RefSeq	GCF_000695525.1	ABRC	CS29002
Capsella	rubella	Monte_Gargano	Phytozome	v1.1	ABRC	CS22697
Fragaria	vesca	Hawaii-4-F7	UCD/HAU via Phytozome	v4.0.a2	USDA	PI 664444
Oryza	sativa	Nipponbare	MSU via Phytozome	v7.0	USDA, via Sundar Lab UC Davis	GSOR 312005
Populus	trichocarpa	Nisqually-1	Phytozome	v4.1	JGI inhouse clone
Solanum	lycopersicum	Heinz-1706-BG	SGN/ITAG via Phytozome	ITAG4.0	TGRC	LA4345
Solanum	tuberosum	DM1-3-516-R44	MSU via Phytozome	v6.1	USDA	Chromosome doubling of a monoploid (1n = 1x = 12) derived by anther culture of a heterozygous diploid (2n = 2x = 24) S. tuberosum group Phureja clone (PI 225669)
Sorghum	bicolor	RTx430	Phytozome	v2.1	USDA	PI 655996
