## Supplementary Table 4 for "Recruitment, rewiring, and deep conservation in flowering plant gene regulation"

tf	tf_name	tf_family	ID	Description	p.adjust
AT1G12260	NAC007	NAC	GO:0007010	cytoskeleton organization	2.61E-05
AT1G12260	NAC007	NAC	GO:0099518	vesicle cytoskeletal trafficking	0.000139998
AT1G12260	NAC007	NAC	GO:0099515	actin filament-based transport	0.000139998
AT1G18330	EPR1	MYBRELATED	GO:0009414	response to water deprivation	9.40E-05
AT1G18330	EPR1	MYBRELATED	GO:0140115	export across plasma membrane	0.000280057
AT1G18330	EPR1	MYBRELATED	GO:0009639	response to red or far red light	0.000899809
AT1G20910	ARID3	ARID	GO:0050779	RNA destabilization	0.000535983
AT1G20910	ARID3	ARID	GO:0061157	mRNA destabilization	0.000535983
AT1G20910	ARID3	ARID	GO:0061014	positive regulation of mRNA catabolic process	0.000535983
AT1G20910	ARID3	ARID	GO:1903313	positive regulation of mRNA metabolic process	0.000535983
AT1G20910	ARID3	ARID	GO:0061013	regulation of mRNA catabolic process	0.000535983
AT1G20910	ARID3	ARID	GO:0043487	regulation of RNA stability	0.000535983
AT1G20910	ARID3	ARID	GO:0034249	negative regulation of cellular amide metabolic process	0.000679121
AT1G20910	ARID3	ARID	GO:2000113	negative regulation of cellular macromolecule biosynthetic process	0.00073478
AT1G20980	SPL14	SBP	GO:0098662	inorganic cation transmembrane transport	0.000160281
AT1G20980	SPL14	SBP	GO:0034220	ion transmembrane transport	0.000448312
AT1G20980	SPL14	SBP	GO:0006812	cation transport	0.000448312
AT1G29160	COG1	C2C2DOF	GO:0016311	dephosphorylation	2.54E-09
AT1G29160	COG1	C2C2DOF	GO:0006470	protein dephosphorylation	7.38E-08
AT1G29160	COG1	C2C2DOF	GO:0016310	phosphorylation	5.68E-07
AT1G29160	COG1	C2C2DOF	GO:0036211	protein modification process	5.78E-07
AT1G29160	COG1	C2C2DOF	GO:0010072	primary shoot apical meristem specification	1.00E-06
AT1G29160	COG1	C2C2DOF	GO:0032870	cellular response to hormone stimulus	3.75E-06
AT1G29160	COG1	C2C2DOF	GO:0099402	plant organ development	4.14E-06
AT1G29160	COG1	C2C2DOF	GO:0010053	root epidermal cell differentiation	1.28E-05
AT1G29160	COG1	C2C2DOF	GO:0008360	regulation of cell shape	1.36E-05
AT1G29160	COG1	C2C2DOF	GO:0090421	embryonic meristem initiation	1.36E-05
AT1G29160	COG1	C2C2DOF	GO:0006355	regulation of DNA-templated transcription	1.56E-05
AT1G29160	COG1	C2C2DOF	GO:0048545	response to steroid hormone	1.65E-05
AT1G29160	COG1	C2C2DOF	GO:0010556	regulation of macromolecule biosynthetic process	3.24E-05
AT1G29160	COG1	C2C2DOF	GO:0048469	cell maturation	6.30E-05
AT1G29160	COG1	C2C2DOF	GO:0071396	cellular response to lipid	8.15E-05
AT1G29160	COG1	C2C2DOF	GO:0031326	regulation of cellular biosynthetic process	9.83E-05
AT1G29160	COG1	C2C2DOF	GO:0010468	regulation of gene expression	0.000114608
AT1G29160	COG1	C2C2DOF	GO:0050801	ion homeostasis	0.000132189
AT1G29160	COG1	C2C2DOF	GO:0007015	actin filament organization	0.000198447
AT1G29160	COG1	C2C2DOF	GO:0044042	glucan metabolic process	0.000245616
AT1G29160	COG1	C2C2DOF	GO:0010088	phloem development	0.000310697
AT1G29160	COG1	C2C2DOF	GO:0007010	cytoskeleton organization	0.000328843
AT1G29160	COG1	C2C2DOF	GO:0034637	cellular carbohydrate biosynthetic process	0.000351367
AT1G29160	COG1	C2C2DOF	GO:0006073	cellular glucan metabolic process	0.000550753
AT1G29160	COG1	C2C2DOF	GO:0060918	auxin transport	0.000803002
AT1G29160	COG1	C2C2DOF	GO:0099518	vesicle cytoskeletal trafficking	0.000883811
AT1G33240	GTL1	TRIHELIX	GO:0099518	vesicle cytoskeletal trafficking	4.32E-06
AT1G33240	GTL1	TRIHELIX	GO:0045332	phospholipid translocation	3.72E-05
AT1G33240	GTL1	TRIHELIX	GO:0097035	regulation of membrane lipid distribution	9.05E-05
AT1G33240	GTL1	TRIHELIX	GO:0080147	root hair cell development	0.000567792
AT1G33240	GTL1	TRIHELIX	GO:0042126	nitrate metabolic process	0.000944133
AT1G33240	GTL1	TRIHELIX	GO:0042128	nitrate assimilation	0.000944133
AT1G33240	GTL1	TRIHELIX	GO:1901703	protein localization involved in auxin polar transport	0.000944133
AT1G33240	GTL1	TRIHELIX	GO:0010498	proteasomal protein catabolic process	0.000988671
AT1G46768	RAP2.1	AP2EREBP	GO:0006833	water transport	2.69E-07
AT1G46768	RAP2.1	AP2EREBP	GO:0034654	nucleobase-containing compound biosynthetic process	2.65E-06
AT1G46768	RAP2.1	AP2EREBP	GO:0010468	regulation of gene expression	6.59E-06
AT1G46768	RAP2.1	AP2EREBP	GO:0006355	regulation of DNA-templated transcription	7.99E-06
AT1G46768	RAP2.1	AP2EREBP	GO:0000271	polysaccharide biosynthetic process	7.99E-06
AT1G46768	RAP2.1	AP2EREBP	GO:0010556	regulation of macromolecule biosynthetic process	9.71E-06
AT1G46768	RAP2.1	AP2EREBP	GO:0031326	regulation of cellular biosynthetic process	2.23E-05
AT1G46768	RAP2.1	AP2EREBP	GO:0010393	galacturonan metabolic process	3.21E-05
AT1G46768	RAP2.1	AP2EREBP	GO:0032870	cellular response to hormone stimulus	4.75E-05
AT1G46768	RAP2.1	AP2EREBP	GO:0080170	hydrogen peroxide transmembrane transport	5.12E-05
AT1G46768	RAP2.1	AP2EREBP	GO:0009737	response to abscisic acid	6.21E-05
AT1G46768	RAP2.1	AP2EREBP	GO:0009414	response to water deprivation	0.000158454
AT1G46768	RAP2.1	AP2EREBP	GO:0009832	plant-type cell wall biogenesis	0.000266216
AT1G46768	RAP2.1	AP2EREBP	GO:0000160	phosphorelay signal transduction system	0.000734631
AT1G46768	RAP2.1	AP2EREBP	GO:0044264	cellular polysaccharide metabolic process	0.000891059
AT1G49480	RTV1	REM	GO:0036211	protein modification process	2.06E-12
AT1G49480	RTV1	REM	GO:0016310	phosphorylation	2.36E-12
AT1G49480	RTV1	REM	GO:0009755	hormone-mediated signaling pathway	3.35E-10
AT1G49480	RTV1	REM	GO:0035556	intracellular signal transduction	9.32E-09
AT1G49480	RTV1	REM	GO:0071396	cellular response to lipid	1.21E-07
AT1G49480	RTV1	REM	GO:0048767	root hair elongation	3.22E-06
AT1G49480	RTV1	REM	GO:0007010	cytoskeleton organization	9.38E-06
AT1G49480	RTV1	REM	GO:0006897	endocytosis	1.40E-05
AT1G49480	RTV1	REM	GO:0048469	cell maturation	1.53E-05
AT1G49480	RTV1	REM	GO:0007015	actin filament organization	1.99E-05
AT1G49480	RTV1	REM	GO:1901071	glucosamine-containing compound metabolic process	3.05E-05
AT1G49480	RTV1	REM	GO:0099518	vesicle cytoskeletal trafficking	4.59E-05
AT1G49480	RTV1	REM	GO:0097306	cellular response to alcohol	7.90E-05
AT1G49480	RTV1	REM	GO:0009691	cytokinin biosynthetic process	8.46E-05
AT1G49480	RTV1	REM	GO:0009966	regulation of signal transduction	9.49E-05
AT1G49480	RTV1	REM	GO:0016311	dephosphorylation	0.000118541
AT1G49480	RTV1	REM	GO:0006949	syncytium formation	0.000167371
AT1G49480	RTV1	REM	GO:0140115	export across plasma membrane	0.000181135
AT1G49480	RTV1	REM	GO:0042446	hormone biosynthetic process	0.000182302
AT1G49480	RTV1	REM	GO:0009826	unidimensional cell growth	0.000312941
AT1G49480	RTV1	REM	GO:0034754	cellular hormone metabolic process	0.000325679
AT1G49480	RTV1	REM	GO:0009737	response to abscisic acid	0.000351572
AT1G49480	RTV1	REM	GO:0046618	xenobiotic export from cell	0.000568474
AT1G49480	RTV1	REM	GO:1990961	xenobiotic detoxification by transmembrane export across the plasma membrane	0.000568474
AT1G49480	RTV1	REM	GO:0009414	response to water deprivation	0.000710608
AT1G49480	RTV1	REM	GO:0008360	regulation of cell shape	0.000757163
AT1G49480	RTV1	REM	GO:0005984	disaccharide metabolic process	0.000788029
AT1G49480	RTV1	REM	GO:0006020	inositol metabolic process	0.000964989
AT1G49480	RTV1	REM	GO:0045332	phospholipid translocation	0.000964989
AT1G69780	HB13	HOMEOBOX	GO:0008285	negative regulation of cell population proliferation	7.15E-09
AT1G69780	HB13	HOMEOBOX	GO:0098662	inorganic cation transmembrane transport	1.31E-07
AT1G69780	HB13	HOMEOBOX	GO:0034220	ion transmembrane transport	6.64E-07
AT1G69780	HB13	HOMEOBOX	GO:0006833	water transport	6.64E-07
AT1G69780	HB13	HOMEOBOX	GO:0035337	fatty-acyl-CoA metabolic process	1.24E-06
AT1G69780	HB13	HOMEOBOX	GO:0006812	cation transport	9.50E-06
AT1G69780	HB13	HOMEOBOX	GO:0050801	ion homeostasis	2.46E-05
AT1G69780	HB13	HOMEOBOX	GO:0009699	phenylpropanoid biosynthetic process	7.30E-05
AT1G69780	HB13	HOMEOBOX	GO:0010101	post-embryonic root morphogenesis	0.0003725
AT1G69780	HB13	HOMEOBOX	GO:0009733	response to auxin	0.000710966
AT1G72740	AT1G72740	MYBRELATED	GO:0009944	polarity specification of adaxial/abaxial axis	0.000996518
AT1G72740	AT1G72740	MYBRELATED	GO:0006412	translation	0.000996518
AT1G72740	AT1G72740	MYBRELATED	GO:0043043	peptide biosynthetic process	0.000996518
AT1G76880	DF1	TRIHELIX	GO:0140115	export across plasma membrane	3.07E-05
AT1G76880	DF1	TRIHELIX	GO:0030003	cellular cation homeostasis	0.000140073
AT1G76880	DF1	TRIHELIX	GO:0098662	inorganic cation transmembrane transport	0.000140073
AT1G76880	DF1	TRIHELIX	GO:0099518	vesicle cytoskeletal trafficking	0.000140073
AT1G76880	DF1	TRIHELIX	GO:0055082	cellular chemical homeostasis	0.0001887
AT1G76880	DF1	TRIHELIX	GO:0034220	ion transmembrane transport	0.000384343
AT1G76880	DF1	TRIHELIX	GO:0006812	cation transport	0.000391304
AT1G76880	DF1	TRIHELIX	GO:0050801	ion homeostasis	0.000636357
AT1G79580	SMB	NAC	GO:0009225	nucleotide-sugar metabolic process	3.09E-08
AT1G79580	SMB	NAC	GO:0007010	cytoskeleton organization	2.05E-06
AT1G79580	SMB	NAC	GO:0009226	nucleotide-sugar biosynthetic process	8.27E-06
AT1G79580	SMB	NAC	GO:0006023	aminoglycan biosynthetic process	8.27E-06
AT1G79580	SMB	NAC	GO:0030203	glycosaminoglycan metabolic process	3.77E-05
AT1G79580	SMB	NAC	GO:0007015	actin filament organization	0.000289589
AT1G79580	SMB	NAC	GO:0071555	cell wall organization	0.00040638
AT1G79580	SMB	NAC	GO:0019321	pentose metabolic process	0.000414261
AT1G79580	SMB	NAC	GO:0033692	cellular polysaccharide biosynthetic process	0.000433166
AT1G79580	SMB	NAC	GO:0008360	regulation of cell shape	0.000481636
AT1G79580	SMB	NAC	GO:0000271	polysaccharide biosynthetic process	0.000821951
AT1G79580	SMB	NAC	GO:0034637	cellular carbohydrate biosynthetic process	0.000821951
AT1G80840	WRKY40	WRKY	GO:0042742	defense response to bacterium	1.92E-16
AT1G80840	WRKY40	WRKY	GO:0006468	protein phosphorylation	2.13E-13
AT1G80840	WRKY40	WRKY	GO:0016310	phosphorylation	7.92E-13
AT1G80840	WRKY40	WRKY	GO:0009751	response to salicylic acid	9.08E-11
AT1G80840	WRKY40	WRKY	GO:0036211	protein modification process	2.81E-10
AT1G80840	WRKY40	WRKY	GO:0031347	regulation of defense response	3.30E-05
AT2G22430	HB6	HOMEOBOX	GO:0008285	negative regulation of cell population proliferation	6.71E-08
AT2G22430	HB6	HOMEOBOX	GO:0098662	inorganic cation transmembrane transport	1.41E-07
AT2G22430	HB6	HOMEOBOX	GO:0006812	cation transport	7.90E-06
AT2G22430	HB6	HOMEOBOX	GO:0034220	ion transmembrane transport	2.19E-05
AT2G22430	HB6	HOMEOBOX	GO:0009733	response to auxin	4.93E-05
AT2G22430	HB6	HOMEOBOX	GO:0010015	root morphogenesis	6.43E-05
AT2G22430	HB6	HOMEOBOX	GO:0048469	cell maturation	7.37E-05
AT2G22430	HB6	HOMEOBOX	GO:0035337	fatty-acyl-CoA metabolic process	9.24E-05
AT2G22430	HB6	HOMEOBOX	GO:0006833	water transport	0.000224096
AT2G22430	HB6	HOMEOBOX	GO:0050801	ion homeostasis	0.000577511
AT2G30250	WRKY25	WRKY	GO:0006468	protein phosphorylation	2.39E-13
AT2G30250	WRKY25	WRKY	GO:0016310	phosphorylation	6.02E-13
AT2G30250	WRKY25	WRKY	GO:0036211	protein modification process	4.10E-10
AT2G30250	WRKY25	WRKY	GO:0042742	defense response to bacterium	9.73E-08
AT2G30250	WRKY25	WRKY	GO:0009751	response to salicylic acid	3.92E-06
AT2G30250	WRKY25	WRKY	GO:0009755	hormone-mediated signaling pathway	0.000931481
AT2G30340	LBD13	LOBAS2	GO:0006949	syncytium formation	0.000112208
AT2G30340	LBD13	LOBAS2	GO:0009827	plant-type cell wall modification	0.000667701
AT2G47070	SPL1	SBP	GO:0009733	response to auxin	7.97E-05
AT2G47070	SPL1	SBP	GO:0098662	inorganic cation transmembrane transport	0.000606157
AT3G02940	MYB107	MYB	GO:0009699	phenylpropanoid biosynthetic process	5.83E-19
AT3G02940	MYB107	MYB	GO:0046394	carboxylic acid biosynthetic process	6.11E-14
AT3G02940	MYB107	MYB	GO:0009073	aromatic amino acid family biosynthetic process	1.47E-10
AT3G02940	MYB107	MYB	GO:0019752	carboxylic acid metabolic process	4.94E-10
AT3G02940	MYB107	MYB	GO:0009072	aromatic amino acid family metabolic process	9.51E-09
AT3G02940	MYB107	MYB	GO:0009800	cinnamic acid biosynthetic process	8.77E-08
AT3G02940	MYB107	MYB	GO:0009803	cinnamic acid metabolic process	2.25E-07
AT3G02940	MYB107	MYB	GO:0006631	fatty acid metabolic process	1.54E-06
AT3G02940	MYB107	MYB	GO:0006556	S-adenosylmethionine biosynthetic process	9.36E-06
AT3G02940	MYB107	MYB	GO:0009808	lignin metabolic process	2.58E-05
AT3G02940	MYB107	MYB	GO:0009411	response to UV	0.000475783
AT3G02940	MYB107	MYB	GO:0010166	wax metabolic process	0.000499874
AT3G02940	MYB107	MYB	GO:1901570	fatty acid derivative biosynthetic process	0.000908135
AT3G08500	MYB83	MYB	GO:0009073	aromatic amino acid family biosynthetic process	2.19E-12
AT3G08500	MYB83	MYB	GO:0046394	carboxylic acid biosynthetic process	1.11E-11
AT3G08500	MYB83	MYB	GO:0009699	phenylpropanoid biosynthetic process	1.49E-11
AT3G08500	MYB83	MYB	GO:0009072	aromatic amino acid family metabolic process	2.69E-11
AT3G08500	MYB83	MYB	GO:0019752	carboxylic acid metabolic process	1.07E-07
AT3G08500	MYB83	MYB	GO:0006556	S-adenosylmethionine biosynthetic process	3.39E-07
AT3G08500	MYB83	MYB	GO:0009800	cinnamic acid biosynthetic process	7.58E-07
AT3G08500	MYB83	MYB	GO:0009803	cinnamic acid metabolic process	1.37E-06
AT3G08500	MYB83	MYB	GO:0009808	lignin metabolic process	2.31E-06
AT3G08500	MYB83	MYB	GO:0009411	response to UV	3.29E-05
AT3G08500	MYB83	MYB	GO:0071616	acyl-CoA biosynthetic process	9.07E-05
AT3G08500	MYB83	MYB	GO:0006084	acetyl-CoA metabolic process	0.000155656
AT3G18990	VRN1	ABI3VP1	GO:0006897	endocytosis	1.08E-06
AT3G18990	VRN1	ABI3VP1	GO:0007010	cytoskeleton organization	8.03E-05
AT3G18990	VRN1	ABI3VP1	GO:0016310	phosphorylation	8.03E-05
AT3G18990	VRN1	ABI3VP1	GO:0006012	galactose metabolic process	8.03E-05
AT3G18990	VRN1	ABI3VP1	GO:0007264	small GTPase mediated signal transduction	0.000274382
AT3G18990	VRN1	ABI3VP1	GO:0006468	protein phosphorylation	0.000361783
AT3G18990	VRN1	ABI3VP1	GO:0008360	regulation of cell shape	0.000662011
AT3G22830	HSFA6B	HSF	GO:0051085	chaperone cofactor-dependent protein refolding	1.77E-11
AT3G22830	HSFA6B	HSF	GO:0010286	heat acclimation	2.03E-08
AT3G22830	HSFA6B	HSF	GO:0034605	cellular response to heat	5.29E-08
AT3G22830	HSFA6B	HSF	GO:0006986	response to unfolded protein	4.30E-07
AT3G22830	HSFA6B	HSF	GO:0034620	cellular response to unfolded protein	4.30E-07
AT3G22830	HSFA6B	HSF	GO:0009615	response to virus	6.08E-06
AT3G50060	MYB77	MYB	GO:1900384	regulation of flavonol biosynthetic process	0.000859698
AT3G50260	CEJ1	AP2EREBP	GO:0009832	plant-type cell wall biogenesis	3.93E-08
AT3G50260	CEJ1	AP2EREBP	GO:0033692	cellular polysaccharide biosynthetic process	1.40E-06
AT3G50260	CEJ1	AP2EREBP	GO:0000271	polysaccharide biosynthetic process	5.36E-06
AT3G50260	CEJ1	AP2EREBP	GO:0009833	plant-type primary cell wall biogenesis	5.36E-06
AT3G50260	CEJ1	AP2EREBP	GO:0034637	cellular carbohydrate biosynthetic process	5.36E-06
AT3G50260	CEJ1	AP2EREBP	GO:0044264	cellular polysaccharide metabolic process	3.68E-05
AT3G50260	CEJ1	AP2EREBP	GO:0052546	cell wall pectin metabolic process	0.000231683
AT3G50260	CEJ1	AP2EREBP	GO:0044042	glucan metabolic process	0.000633954
AT3G50410	OBP1	C2C2DOF	GO:0048367	shoot system development	1.38E-05
AT3G50410	OBP1	C2C2DOF	GO:0006468	protein phosphorylation	4.93E-05
AT3G50410	OBP1	C2C2DOF	GO:0016310	phosphorylation	4.93E-05
AT3G50410	OBP1	C2C2DOF	GO:0032870	cellular response to hormone stimulus	0.000120754
AT3G50410	OBP1	C2C2DOF	GO:0050801	ion homeostasis	0.000120754
AT3G50410	OBP1	C2C2DOF	GO:0010556	regulation of macromolecule biosynthetic process	0.000204268
AT3G50410	OBP1	C2C2DOF	GO:0048545	response to steroid hormone	0.000299093
AT3G50410	OBP1	C2C2DOF	GO:0051252	regulation of RNA metabolic process	0.000301927
AT3G50410	OBP1	C2C2DOF	GO:0031326	regulation of cellular biosynthetic process	0.000437372
AT3G50410	OBP1	C2C2DOF	GO:0008360	regulation of cell shape	0.000513252
AT3G50410	OBP1	C2C2DOF	GO:0036211	protein modification process	0.000616308
AT3G50410	OBP1	C2C2DOF	GO:0016311	dephosphorylation	0.000710642
AT3G50410	OBP1	C2C2DOF	GO:0006833	water transport	0.000892003
AT3G56400	WRKY70	WRKY	GO:0098542	defense response to other organism	7.88E-12
AT3G56400	WRKY70	WRKY	GO:0042742	defense response to bacterium	7.88E-12
AT3G56400	WRKY70	WRKY	GO:0006468	protein phosphorylation	7.32E-11
AT3G56400	WRKY70	WRKY	GO:0016310	phosphorylation	3.07E-10
AT3G56400	WRKY70	WRKY	GO:0009751	response to salicylic acid	3.66E-07
AT3G56400	WRKY70	WRKY	GO:0036211	protein modification process	4.01E-07
AT3G56400	WRKY70	WRKY	GO:0031347	regulation of defense response	2.68E-06
AT3G56400	WRKY70	WRKY	GO:0006896	Golgi to vacuole transport	0.000170258
AT3G56400	WRKY70	WRKY	GO:0006556	S-adenosylmethionine biosynthetic process	0.000249423
AT3G56400	WRKY70	WRKY	GO:0060860	regulation of floral organ abscission	0.000390023
AT3G56400	WRKY70	WRKY	GO:0060862	negative regulation of floral organ abscission	0.000390023
AT3G56400	WRKY70	WRKY	GO:0006623	protein targeting to vacuole	0.000700778
AT3G57920	SPL15	SBP	GO:0030003	cellular cation homeostasis	1.16E-06
AT3G57920	SPL15	SBP	GO:0098662	inorganic cation transmembrane transport	1.16E-06
AT3G57920	SPL15	SBP	GO:0055082	cellular chemical homeostasis	1.60E-06
AT3G57920	SPL15	SBP	GO:0034220	ion transmembrane transport	3.40E-06
AT3G57920	SPL15	SBP	GO:0006812	cation transport	3.42E-06
AT3G57920	SPL15	SBP	GO:0050801	ion homeostasis	5.69E-06
AT4G25470	CBF2	AP2EREBP	GO:0009833	plant-type primary cell wall biogenesis	0.0002054
AT4G25470	CBF2	AP2EREBP	GO:0006556	S-adenosylmethionine biosynthetic process	0.000339348
AT4G25480	DREB1A	AP2EREBP	GO:0009414	response to water deprivation	0.000398831
AT4G25490	CBF1	AP2EREBP	GO:0009414	response to water deprivation	3.62E-05
AT4G25490	CBF1	AP2EREBP	GO:0042538	hyperosmotic salinity response	0.000893443
AT4G32730	MYB3R-1	MYB	GO:0031399	regulation of protein modification process	3.44E-12
AT4G32730	MYB3R-1	MYB	GO:0051347	positive regulation of transferase activity	9.73E-12
AT4G32730	MYB3R-1	MYB	GO:0051246	regulation of protein metabolic process	9.51E-10
AT4G32730	MYB3R-1	MYB	GO:0051438	regulation of ubiquitin-protein transferase activity	8.02E-09
AT4G32730	MYB3R-1	MYB	GO:0043549	regulation of kinase activity	4.31E-08
AT4G32730	MYB3R-1	MYB	GO:0044772	mitotic cell cycle phase transition	8.86E-08
AT4G32730	MYB3R-1	MYB	GO:1901800	positive regulation of proteasomal protein catabolic process	8.02E-07
AT4G32730	MYB3R-1	MYB	GO:2000060	positive regulation of ubiquitin-dependent protein catabolic process	8.02E-07
AT4G32730	MYB3R-1	MYB	GO:0019220	regulation of phosphate metabolic process	8.02E-07
AT4G32730	MYB3R-1	MYB	GO:0140014	mitotic nuclear division	7.06E-06
AT4G32730	MYB3R-1	MYB	GO:0036211	protein modification process	1.01E-05
AT4G32730	MYB3R-1	MYB	GO:0031331	positive regulation of cellular catabolic process	1.53E-05
AT4G32730	MYB3R-1	MYB	GO:0009896	positive regulation of catabolic process	1.83E-05
AT4G32730	MYB3R-1	MYB	GO:0010564	regulation of cell cycle process	2.38E-05
AT4G32730	MYB3R-1	MYB	GO:0043632	modification-dependent macromolecule catabolic process	2.60E-05
AT4G32730	MYB3R-1	MYB	GO:0000079	regulation of cyclin-dependent protein serine/threonine kinase activity	4.38E-05
AT4G32730	MYB3R-1	MYB	GO:1904029	regulation of cyclin-dependent protein kinase activity	4.38E-05
AT4G32730	MYB3R-1	MYB	GO:0033043	regulation of organelle organization	5.59E-05
AT4G32730	MYB3R-1	MYB	GO:0060236	regulation of mitotic spindle organization	0.000112499
AT4G32730	MYB3R-1	MYB	GO:0090224	regulation of spindle organization	0.000112499
AT4G32730	MYB3R-1	MYB	GO:0051173	positive regulation of nitrogen compound metabolic process	0.000124665
AT4G32730	MYB3R-1	MYB	GO:0010604	positive regulation of macromolecule metabolic process	0.000156626
AT4G32730	MYB3R-1	MYB	GO:0048285	organelle fission	0.000178512
AT4G32730	MYB3R-1	MYB	GO:0090307	mitotic spindle assembly	0.000248623
AT4G32730	MYB3R-1	MYB	GO:1902099	regulation of metaphase/anaphase transition of cell cycle	0.000366264
AT4G36620	GATA19	C2C2GATA	GO:0048767	root hair elongation	2.50E-06
AT4G36620	GATA19	C2C2GATA	GO:0048469	cell maturation	2.87E-06
AT4G36620	GATA19	C2C2GATA	GO:0048588	developmental cell growth	1.24E-05
AT4G36620	GATA19	C2C2GATA	GO:0009932	cell tip growth	0.000701685
AT5G02320	MYB3R-5	MYB	GO:0031399	regulation of protein modification process	5.97E-15
AT5G02320	MYB3R-5	MYB	GO:0044772	mitotic cell cycle phase transition	2.18E-14
AT5G02320	MYB3R-5	MYB	GO:0043549	regulation of kinase activity	1.91E-13
AT5G02320	MYB3R-5	MYB	GO:0000079	regulation of cyclin-dependent protein serine/threonine kinase activity	2.60E-11
AT5G02320	MYB3R-5	MYB	GO:1904029	regulation of cyclin-dependent protein kinase activity	2.60E-11
AT5G02320	MYB3R-5	MYB	GO:0051246	regulation of protein metabolic process	5.42E-11
AT5G02320	MYB3R-5	MYB	GO:0019220	regulation of phosphate metabolic process	7.71E-11
AT5G02320	MYB3R-5	MYB	GO:0051347	positive regulation of transferase activity	3.19E-09
AT5G02320	MYB3R-5	MYB	GO:0010564	regulation of cell cycle process	5.35E-08
AT5G02320	MYB3R-5	MYB	GO:0051438	regulation of ubiquitin-protein transferase activity	6.25E-07
AT5G02320	MYB3R-5	MYB	GO:0006468	protein phosphorylation	7.46E-06
AT5G02320	MYB3R-5	MYB	GO:0007052	mitotic spindle organization	1.15E-05
AT5G02320	MYB3R-5	MYB	GO:0007010	cytoskeleton organization	1.65E-05
AT5G02320	MYB3R-5	MYB	GO:0016310	phosphorylation	2.14E-05
AT5G02320	MYB3R-5	MYB	GO:0048285	organelle fission	3.38E-05
AT5G02320	MYB3R-5	MYB	GO:0140014	mitotic nuclear division	4.75E-05
AT5G02320	MYB3R-5	MYB	GO:0033043	regulation of organelle organization	5.72E-05
AT5G02320	MYB3R-5	MYB	GO:1901800	positive regulation of proteasomal protein catabolic process	7.94E-05
AT5G02320	MYB3R-5	MYB	GO:2000060	positive regulation of ubiquitin-dependent protein catabolic process	7.94E-05
AT5G02320	MYB3R-5	MYB	GO:1902099	regulation of metaphase/anaphase transition of cell cycle	0.000121431
AT5G02320	MYB3R-5	MYB	GO:0007142	male meiosis II	0.000319402
AT5G02320	MYB3R-5	MYB	GO:0006833	water transport	0.000617304
AT5G02320	MYB3R-5	MYB	GO:0007349	cellularization	0.000802873
AT5G03150	JKD	C2H2	GO:0009937	regulation of gibberellic acid mediated signaling pathway	0.000556154
AT5G03150	JKD	C2H2	GO:0009686	gibberellin biosynthetic process	0.000556154
AT5G03790	HB51	HOMEOBOX	GO:0098662	inorganic cation transmembrane transport	4.96E-08
AT5G03790	HB51	HOMEOBOX	GO:0008285	negative regulation of cell population proliferation	3.05E-07
AT5G03790	HB51	HOMEOBOX	GO:0009699	phenylpropanoid biosynthetic process	2.02E-06
AT5G03790	HB51	HOMEOBOX	GO:0034220	ion transmembrane transport	2.86E-06
AT5G03790	HB51	HOMEOBOX	GO:0035337	fatty-acyl-CoA metabolic process	3.05E-06
AT5G03790	HB51	HOMEOBOX	GO:0006812	cation transport	3.51E-06
AT5G03790	HB51	HOMEOBOX	GO:0006833	water transport	2.84E-05
AT5G03790	HB51	HOMEOBOX	GO:0050801	ion homeostasis	4.47E-05
AT5G03790	HB51	HOMEOBOX	GO:0009414	response to water deprivation	4.47E-05
AT5G03790	HB51	HOMEOBOX	GO:0009753	response to jasmonic acid	0.000434582
AT5G03790	HB51	HOMEOBOX	GO:0043096	purine nucleobase salvage	0.000876712
AT5G03790	HB51	HOMEOBOX	GO:0009733	response to auxin	0.000962938
AT5G05550	VPF5	TRIHELIX	GO:0035556	intracellular signal transduction	3.59E-08
AT5G05550	VPF5	TRIHELIX	GO:0009723	response to ethylene	2.36E-07
AT5G05550	VPF5	TRIHELIX	GO:0009873	ethylene-activated signaling pathway	3.63E-07
AT5G05550	VPF5	TRIHELIX	GO:0071369	cellular response to ethylene stimulus	9.56E-07
AT5G05550	VPF5	TRIHELIX	GO:0006000	fructose metabolic process	0.000426063
AT5G09410	EICBP.B	CAMTA	GO:0098542	defense response to other organism	1.06E-17
AT5G09410	EICBP.B	CAMTA	GO:0010200	response to chitin	2.73E-17
AT5G09410	EICBP.B	CAMTA	GO:0036294	cellular response to decreased oxygen levels	5.70E-14
AT5G09410	EICBP.B	CAMTA	GO:0001666	response to hypoxia	1.05E-12
AT5G09410	EICBP.B	CAMTA	GO:0009755	hormone-mediated signaling pathway	1.82E-08
AT5G09410	EICBP.B	CAMTA	GO:0009414	response to water deprivation	2.78E-08
AT5G09410	EICBP.B	CAMTA	GO:0031347	regulation of defense response	8.54E-08
AT5G09410	EICBP.B	CAMTA	GO:0009737	response to abscisic acid	3.48E-07
AT5G09410	EICBP.B	CAMTA	GO:0009751	response to salicylic acid	1.85E-05
AT5G09410	EICBP.B	CAMTA	GO:0036211	protein modification process	9.41E-05
AT5G09410	EICBP.B	CAMTA	GO:0006470	protein dephosphorylation	9.41E-05
AT5G09410	EICBP.B	CAMTA	GO:0035556	intracellular signal transduction	0.000172542
AT5G09410	EICBP.B	CAMTA	GO:0071555	cell wall organization	0.00024081
AT5G09410	EICBP.B	CAMTA	GO:0009741	response to brassinosteroid	0.00028309
AT5G09410	EICBP.B	CAMTA	GO:1901071	glucosamine-containing compound metabolic process	0.000358952
AT5G10030	TGA4	BZIP	GO:0006334	nucleosome assembly	6.11E-07
AT5G10030	TGA4	BZIP	GO:0009769	photosynthesis, light harvesting in photosystem II	1.52E-06
AT5G10030	TGA4	BZIP	GO:0071824	protein-DNA complex subunit organization	3.01E-05
AT5G10030	TGA4	BZIP	GO:0009407	toxin catabolic process	0.000127805
AT5G10030	TGA4	BZIP	GO:0006749	glutathione metabolic process	0.000150042
AT5G10030	TGA4	BZIP	GO:0006338	chromatin remodeling	0.000218683
AT5G10030	TGA4	BZIP	GO:0032870	cellular response to hormone stimulus	0.00043615
AT5G10030	TGA4	BZIP	GO:2000031	regulation of salicylic acid mediated signaling pathway	0.000562671
AT5G10030	TGA4	BZIP	GO:0034220	ion transmembrane transport	0.00060931
AT5G10030	TGA4	BZIP	GO:0098662	inorganic cation transmembrane transport	0.000645365
AT5G10030	TGA4	BZIP	GO:0090333	regulation of stomatal closure	0.000785583
AT5G10030	TGA4	BZIP	GO:0071396	cellular response to lipid	0.000785583
AT5G11260	HY5	BZIP	GO:0006334	nucleosome assembly	7.39E-14
AT5G11260	HY5	BZIP	GO:0071824	protein-DNA complex subunit organization	1.99E-12
AT5G11260	HY5	BZIP	GO:0006338	chromatin remodeling	1.23E-11
AT5G11260	HY5	BZIP	GO:0065003	protein-containing complex assembly	1.21E-08
AT5G14960	DEL2	E2FDP	GO:0006259	DNA metabolic process	7.84E-47
AT5G14960	DEL2	E2FDP	GO:0006260	DNA replication	8.77E-39
AT5G14960	DEL2	E2FDP	GO:0051276	chromosome organization	1.92E-16
AT5G14960	DEL2	E2FDP	GO:0010948	negative regulation of cell cycle process	2.34E-14
AT5G14960	DEL2	E2FDP	GO:0006275	regulation of DNA replication	4.95E-10
AT5G14960	DEL2	E2FDP	GO:0042770	signal transduction in response to DNA damage	6.31E-07
AT5G14960	DEL2	E2FDP	GO:0051129	negative regulation of cellular component organization	1.89E-06
AT5G14960	DEL2	E2FDP	GO:0007062	sister chromatid cohesion	3.80E-05
AT5G14960	DEL2	E2FDP	GO:0010605	negative regulation of macromolecule metabolic process	0.00010451
AT5G14960	DEL2	E2FDP	GO:0051172	negative regulation of nitrogen compound metabolic process	0.000107302
AT5G14960	DEL2	E2FDP	GO:0009555	pollen development	0.000191036
AT5G14960	DEL2	E2FDP	GO:0045128	negative regulation of reciprocal meiotic recombination	0.000191036
AT5G14960	DEL2	E2FDP	GO:0048285	organelle fission	0.000213093
AT5G14960	DEL2	E2FDP	GO:0000086	G2/M transition of mitotic cell cycle	0.000249151
AT5G14960	DEL2	E2FDP	GO:0045835	negative regulation of meiotic nuclear division	0.000294126
AT5G14960	DEL2	E2FDP	GO:0044839	cell cycle G2/M phase transition	0.000318102
AT5G14960	DEL2	E2FDP	GO:0031324	negative regulation of cellular metabolic process	0.00038723
AT5G14960	DEL2	E2FDP	GO:0051447	negative regulation of meiotic cell cycle	0.000406325
AT5G17300	RVE1	MYBRELATED	GO:0009769	photosynthesis, light harvesting in photosystem II	0.000359753
AT5G17300	RVE1	MYBRELATED	GO:0016143	S-glycoside metabolic process	0.000389885
AT5G17300	RVE1	MYBRELATED	GO:0019757	glycosinolate metabolic process	0.000389885
AT5G17300	RVE1	MYBRELATED	GO:0019760	glucosinolate metabolic process	0.000389885
AT5G17300	RVE1	MYBRELATED	GO:0009414	response to water deprivation	0.000440199
AT5G17300	RVE1	MYBRELATED	GO:0009699	phenylpropanoid biosynthetic process	0.000622757
AT5G17300	RVE1	MYBRELATED	GO:0009737	response to abscisic acid	0.000675069
AT5G19790	RAP2.11	AP2EREBP	GO:0035556	intracellular signal transduction	1.90E-05
AT5G19790	RAP2.11	AP2EREBP	GO:0032870	cellular response to hormone stimulus	3.18E-05
AT5G19790	RAP2.11	AP2EREBP	GO:0006334	nucleosome assembly	0.000821296
AT5G19790	RAP2.11	AP2EREBP	GO:0006833	water transport	0.000821296
AT5G19790	RAP2.11	AP2EREBP	GO:0031327	negative regulation of cellular biosynthetic process	0.000821296
AT5G45300	BMY2	BES1	GO:0006355	regulation of DNA-templated transcription	2.23E-06
AT5G45300	BMY2	BES1	GO:2001141	regulation of RNA biosynthetic process	2.23E-06
AT5G45300	BMY2	BES1	GO:0051252	regulation of RNA metabolic process	2.23E-06
AT5G45300	BMY2	BES1	GO:0097659	nucleic acid-templated transcription	2.23E-06
AT5G45300	BMY2	BES1	GO:0032774	RNA biosynthetic process	2.23E-06
AT5G45300	BMY2	BES1	GO:0010556	regulation of macromolecule biosynthetic process	2.23E-06
AT5G45300	BMY2	BES1	GO:0031326	regulation of cellular biosynthetic process	3.43E-06
AT5G45300	BMY2	BES1	GO:0010468	regulation of gene expression	5.46E-06
AT5G45300	BMY2	BES1	GO:0016070	RNA metabolic process	2.39E-05
AT5G45300	BMY2	BES1	GO:1901141	regulation of lignin biosynthetic process	0.000165841
AT5G45300	BMY2	BES1	GO:0006558	L-phenylalanine metabolic process	0.000310232
AT5G45300	BMY2	BES1	GO:1902221	erythrose 4-phosphate/phosphoenolpyruvate family amino acid metabolic process	0.000310232
AT5G45300	BMY2	BES1	GO:2000762	regulation of phenylpropanoid metabolic process	0.000436447
AT5G45300	BMY2	BES1	GO:0009755	hormone-mediated signaling pathway	0.000541973
AT5G45300	BMY2	BES1	GO:1900376	regulation of secondary metabolite biosynthetic process	0.00054875
AT5G56110	MYB80	MYB	GO:0009800	cinnamic acid biosynthetic process	1.83E-10
AT5G56110	MYB80	MYB	GO:0009803	cinnamic acid metabolic process	2.75E-10
AT5G56110	MYB80	MYB	GO:0009699	phenylpropanoid biosynthetic process	3.39E-05
AT5G62020	HSFB2A	HSF	GO:0036294	cellular response to decreased oxygen levels	1.30E-10
AT5G62020	HSFB2A	HSF	GO:0042542	response to hydrogen peroxide	1.40E-10
AT5G62020	HSFB2A	HSF	GO:0051085	chaperone cofactor-dependent protein refolding	2.66E-10
AT5G62020	HSFB2A	HSF	GO:0001666	response to hypoxia	1.99E-09
AT5G62020	HSFB2A	HSF	GO:0010286	heat acclimation	1.46E-07
AT5G62020	HSFB2A	HSF	GO:0034605	cellular response to heat	4.43E-07
AT5G62020	HSFB2A	HSF	GO:0006986	response to unfolded protein	4.54E-05
AT5G62020	HSFB2A	HSF	GO:0034620	cellular response to unfolded protein	4.54E-05
AT5G62020	HSFB2A	HSF	GO:0006002	fructose 6-phosphate metabolic process	5.34E-05
AT5G62020	HSFB2A	HSF	GO:0006096	glycolytic process	6.66E-05
AT5G62020	HSFB2A	HSF	GO:0009132	nucleoside diphosphate metabolic process	0.00019927
AT5G62020	HSFB2A	HSF	GO:0065003	protein-containing complex assembly	0.000291255
AT5G62020	HSFB2A	HSF	GO:0009615	response to virus	0.000484753
AT5G62470	MYB96	MYB	GO:0006869	lipid transport	1.64E-08
AT5G62470	MYB96	MYB	GO:0046394	carboxylic acid biosynthetic process	2.55E-07
AT5G62470	MYB96	MYB	GO:0006633	fatty acid biosynthetic process	2.55E-07
AT5G62470	MYB96	MYB	GO:0006556	S-adenosylmethionine biosynthetic process	9.38E-07
AT5G62470	MYB96	MYB	GO:0019752	carboxylic acid metabolic process	0.000118301
AT5G62470	MYB96	MYB	GO:0009800	cinnamic acid biosynthetic process	0.000652741
AT5G62470	MYB96	MYB	GO:0009699	phenylpropanoid biosynthetic process	0.000652741
AT5G62470	MYB96	MYB	GO:0010166	wax metabolic process	0.000710131
AT5G62470	MYB96	MYB	GO:0009803	cinnamic acid metabolic process	0.000733401
AT5G62470	MYB96	MYB	GO:0009411	response to UV	0.000874138
AT5G62470	MYB96	MYB	GO:1901570	fatty acid derivative biosynthetic process	0.000926933
AT5G62940	HCA2	C2C2DOF	GO:0032870	cellular response to hormone stimulus	1.18E-06
AT5G62940	HCA2	C2C2DOF	GO:0006468	protein phosphorylation	7.57E-06
AT5G62940	HCA2	C2C2DOF	GO:0048545	response to steroid hormone	7.60E-06
AT5G62940	HCA2	C2C2DOF	GO:0071396	cellular response to lipid	7.60E-06
AT5G62940	HCA2	C2C2DOF	GO:0016310	phosphorylation	1.98E-05
AT5G62940	HCA2	C2C2DOF	GO:0016311	dephosphorylation	2.54E-05
AT5G62940	HCA2	C2C2DOF	GO:0050801	ion homeostasis	7.63E-05
AT5G62940	HCA2	C2C2DOF	GO:0044042	glucan metabolic process	7.96E-05
AT5G62940	HCA2	C2C2DOF	GO:0006073	cellular glucan metabolic process	0.000206062
AT5G62940	HCA2	C2C2DOF	GO:0010072	primary shoot apical meristem specification	0.000209514
AT5G62940	HCA2	C2C2DOF	GO:0036211	protein modification process	0.000223603
AT5G62940	HCA2	C2C2DOF	GO:0048366	leaf development	0.000392204
AT5G62940	HCA2	C2C2DOF	GO:0009690	cytokinin metabolic process	0.00040867
AT5G62940	HCA2	C2C2DOF	GO:0022604	regulation of cell morphogenesis	0.000518157
AT5G62940	HCA2	C2C2DOF	GO:0034754	cellular hormone metabolic process	0.000586853
AT5G62940	HCA2	C2C2DOF	GO:0010556	regulation of macromolecule biosynthetic process	0.000941068
AT5G64750	ABR1	AP2EREBP	GO:0010468	regulation of gene expression	1.47E-06
AT5G64750	ABR1	AP2EREBP	GO:0034654	nucleobase-containing compound biosynthetic process	3.24E-05
AT5G64750	ABR1	AP2EREBP	GO:0051252	regulation of RNA metabolic process	4.85E-05
AT5G64750	ABR1	AP2EREBP	GO:0006355	regulation of DNA-templated transcription	4.85E-05
AT5G64750	ABR1	AP2EREBP	GO:0019219	regulation of nucleobase-containing compound metabolic process	4.85E-05
AT5G64750	ABR1	AP2EREBP	GO:0031326	regulation of cellular biosynthetic process	5.96E-05
AT5G64750	ABR1	AP2EREBP	GO:0010556	regulation of macromolecule biosynthetic process	6.91E-05
AT5G64750	ABR1	AP2EREBP	GO:0032870	cellular response to hormone stimulus	9.75E-05
AT5G64750	ABR1	AP2EREBP	GO:1901607	alpha-amino acid biosynthetic process	0.000160083
AT5G64750	ABR1	AP2EREBP	GO:0072488	ammonium transmembrane transport	0.000627439
AT5G65410	HB25	ZFHD	GO:0008285	negative regulation of cell population proliferation	2.38E-05
AT5G65410	HB25	ZFHD	GO:0097659	nucleic acid-templated transcription	4.28E-05
AT5G65410	HB25	ZFHD	GO:0032774	RNA biosynthetic process	4.28E-05
AT5G65410	HB25	ZFHD	GO:0009830	cell wall modification involved in abscission	0.000127899
AT5G65410	HB25	ZFHD	GO:0044277	cell wall disassembly	0.000127899
AT5G65410	HB25	ZFHD	GO:0099402	plant organ development	0.000196482
AT5G65410	HB25	ZFHD	GO:0031326	regulation of cellular biosynthetic process	0.00025471
AT5G65410	HB25	ZFHD	GO:0010556	regulation of macromolecule biosynthetic process	0.00025471
AT5G65410	HB25	ZFHD	GO:0010047	fruit dehiscence	0.000447081
AT5G65410	HB25	ZFHD	GO:0035556	intracellular signal transduction	0.000465546
AT5G67300	MYBR1	MYB	GO:1900384	regulation of flavonol biosynthetic process	3.09E-05
AT5G67300	MYBR1	MYB	GO:0051554	flavonol metabolic process	0.000117158
AT5G67300	MYBR1	MYB	GO:0008285	negative regulation of cell population proliferation	0.000294444
