## Supplementary Table 5 for "Recruitment, rewiring, and deep conservation in flowering plant gene regulation"

library ID	species	tissue	frozen/fresh tissue	nuclei	cell types	median transcripts per cell	median genes per cell	platform
OCUXA_Br4sp-FlwBuds-nuc-1	lyrata	flower bud	fresh	3142	13	400	322	10X
OCUXA_Br4sp-FlwBuds-nuc-1	oleracea	flower bud	fresh	4652	14	416	356	10X
OCUXA_Br4sp-FlwBuds-nuc-1	rubella	flower bud	fresh	116	12	409.5	304.5	10X
OCUXA_Br4sp-FlwBuds-nuc-1	thaliana	flower bud	fresh	216	13	470	336	10X
OCUXB_Br4sp-Flwbuds-nuc-2	lyrata	flower bud	fresh	6672	14	665.5	532	10X
OCUXB_Br4sp-Flwbuds-nuc-2	oleracea	flower bud	fresh	4857	14	776	642	10X
OCUXB_Br4sp-Flwbuds-nuc-2	rubella	flower bud	fresh	927	13	388	319	10X
OCUXB_Br4sp-Flwbuds-nuc-2	thaliana	flower bud	fresh	1506	13	412	330	10X
OCHBH_Br4sp-FreMaLF-nuc-1	lyrata	leaf	fresh	4499	15	1893	1423	10X
OCHBH_Br4sp-FreMaLF-nuc-1	oleracea	leaf	fresh	4823	14	919	749	10X
OCHBH_Br4sp-FreMaLF-nuc-1	rubella	leaf	fresh	4214	17	703.5	593	10X
OCHBH_Br4sp-FreMaLF-nuc-1	thaliana	leaf	fresh	4801	15	929	738	10X
OCHBN_Br4sp-FreMaLF-nuc-2	lyrata	leaf	fresh	6301	16	1214	987	10X
OCHBN_Br4sp-FreMaLF-nuc-2	oleracea	leaf	fresh	4713	15	782	649	10X
OCHBN_Br4sp-FreMaLF-nuc-2	rubella	leaf	fresh	6698	16	744	628	10X
OCHBN_Br4sp-FreMaLF-nuc-2	thaliana	leaf	fresh	3826	16	665	558	10X
HWZAB_Athaliana_At-nuc	thaliana	whole seedling	frozen	1381	32	768	607	10X
NNAWN_Boleracea_boleracea-only	oleracea	whole seedling	frozen	1820	27	1713	1250	10X
NNAWO_Athaliana-Boleracea-Csativa_ath-csa-bol-combined	oleracea	whole seedling	frozen	2951	30	1485	1137	10X
NNAWO_Athaliana-Boleracea-Csativa_ath-csa-bol-combined	thaliana	whole seedling	frozen	2286	32	857.5	695.5	10X
NNAWP_Athaliana_athaliana-only	thaliana	whole seedling	frozen	5452	32	693.5	591	10X
NOTCT_Athaliana_Arabidopsis-nuclei-2	thaliana	whole seedling	frozen	15118	32	1275	1085	10X
NOTCW_Boleracea_boleracea-only-2	oleracea	whole seedling	frozen	2841	31	2360	1876	10X
NOTCX_Boleracea_boleracea-only-3	oleracea	whole seedling	frozen	3241	31	1845	1486	10X
NUUHB_Alyrata-Athaliana-Boleracea-Crubella_Br4sp-root-frznuc	lyrata	seedling root	frozen	4754	30	757.5	657	10X
NUUHB_Alyrata-Athaliana-Boleracea-Crubella_Br4sp-root-frznuc	oleracea	seedling root	frozen	3671	31	1232	1017	10X
NUUHB_Alyrata-Athaliana-Boleracea-Crubella_Br4sp-root-frznuc	rubella	seedling root	frozen	1215	29	593	506	10X
NUUHC_Alyrata-Athaliana-Boleracea-Crubella_Br4sp-root-frznuc-2	lyrata	seedling root	frozen	2459	29	1000	841	10X
NUUHC_Alyrata-Athaliana-Boleracea-Crubella_Br4sp-root-frznuc-2	oleracea	seedling root	frozen	2251	30	1546	1269	10X
NUUHC_Alyrata-Athaliana-Boleracea-Crubella_Br4sp-root-frznuc-2	rubella	seedling root	frozen	971	27	712	604	10X
NUUHG_Alyrata-Athaliana-Boleracea-Crubella_Br4sp-shoot-frznuc	lyrata	seedling shoot	frozen	2505	24	709	599	10X
NUUHG_Alyrata-Athaliana-Boleracea-Crubella_Br4sp-shoot-frznuc	oleracea	seedling shoot	frozen	4090	25	1149	914.5	10X
NUUHG_Alyrata-Athaliana-Boleracea-Crubella_Br4sp-shoot-frznuc	rubella	seedling shoot	frozen	2283	18	717	603	10X
NUUHH_Alyrata-Athaliana-Boleracea-Crubella_Br4sp-shoot-frznuc-2	lyrata	seedling shoot	frozen	3227	26	661	562	10X
NUUHH_Alyrata-Athaliana-Boleracea-Crubella_Br4sp-shoot-frznuc-2	oleracea	seedling shoot	frozen	6021	25	1048	848	10X
NUUHH_Alyrata-Athaliana-Boleracea-Crubella_Br4sp-shoot-frznuc-2	rubella	seedling shoot	frozen	3689	22	693	588	10X
NUUHN_Alyrata-Athaliana-Boleracea-Crubella_Br4sp-root-frznuc-cc	lyrata	seedling root	frozen	2150	30	565	492	10X
NUUHN_Alyrata-Athaliana-Boleracea-Crubella_Br4sp-root-frznuc-cc	oleracea	seedling root	frozen	3578	30	772	643	10X
NUUHN_Alyrata-Athaliana-Boleracea-Crubella_Br4sp-root-frznuc-cc	rubella	seedling root	frozen	1517	23	647	533	10X
NXHYO_Alyrata-Athaliana-Boleracea-Crubella_Br4sp-root-frenuc-1	oleracea	seedling root	fresh	1387	28	733	607	10X
NXHYO_Alyrata-Athaliana-Boleracea-Crubella_Br4sp-root-frenuc-1	rubella	seedling root	fresh	2379	30	680	568	10X
NXHYO_Alyrata-Athaliana-Boleracea-Crubella_Br4sp-root-frenuc-1	thaliana	seedling root	fresh	3143	30	945	769	10X
NXHYP_Alyrata-Athaliana-Boleracea-Crubella_Br4sp-root-frenuc-2	lyrata	seedling root	fresh	980	29	665	556	10X
NXHYP_Alyrata-Athaliana-Boleracea-Crubella_Br4sp-root-frenuc-2	oleracea	seedling root	fresh	1845	30	1055	870	10X
NXHYP_Alyrata-Athaliana-Boleracea-Crubella_Br4sp-root-frenuc-2	rubella	seedling root	fresh	2023	28	887	733	10X
NXHYP_Alyrata-Athaliana-Boleracea-Crubella_Br4sp-root-frenuc-2	thaliana	seedling root	fresh	2385	32	1498	1171	10X
NXHYS_Alyrata-Athaliana-Boleracea-Crubella_Br4sp-root-frznuc-1-1	oleracea	seedling root	frozen	1463	26	872	727	10X
NXHYS_Alyrata-Athaliana-Boleracea-Crubella_Br4sp-root-frznuc-1-1	thaliana	seedling root	frozen	815	29	647	551	10X
NXHYU_Alyrata-Athaliana-Boleracea-Crubella_Br4sp-root-frznuc-2-1	oleracea	seedling root	frozen	1539	30	904	747	10X
NYSTC_Athaliana_Ath-sh-cnt2h-fznuc-1	thaliana	seedling shoot	frozen	1328	31	3993.5	2628	10X
NYSTG_Athaliana_Ath-sh-cnt2h-fznuc-2	thaliana	seedling shoot	frozen	1676	31	2560.5	1859	10X
NYSTO_Athaliana_Ath-rt-cnt2h-fznuc-1	thaliana	seedling root	frozen	1585	31	3238	2208	10X
OUGHW_Bdistachyon-Phallii-Sbicolor_monocot-mix-frz-root-50k	bicolor	root	frozen	4150	27	1865	1324	Rhapsody
OUGHX_Bdistachyon-Phallii-Sbicolor_monocot-mix-frz-root-150k	bicolor	root	frozen	9995	27	1862	1354	Rhapsody
OWGSB_Athaliana-Bdistachyon-Crubella-Phallii-Sbicolor-Tarvense_6spec-mix-fz-RT-60k	bicolor	root	frozen	1546	27	871	660	Rhapsody
OWGSC_Athaliana-Bdistachyon-Crubella-Phallii-Sbicolor-Tarvense_6spec-mix-fz-RT-150k	bicolor	root	frozen	3625	27	795	617	Rhapsody
OUGHZ_Sbicolor_sorghum-frz-leaf	bicolor	leaf	frozen	3173	15	1602	1021	Rhapsody
OWGPZ_Bdistachyon-Phallii-Sbicolor_mono-mix-fz-LF-50k-1	bicolor	leaf	frozen	5269	16	1225	839	Rhapsody
OWGSA_Bdistachyon-Phallii-Sbicolor_mono-mix-fz-LF-50k-2	bicolor	leaf	frozen	4456	16	1066.5	759	Rhapsody
