## Supplementary Table 8 for "Recruitment, rewiring, and deep conservation in flowering plant gene regulation"

### Sheet: Sheet1
SbicolorRTx430 ortholog	alias	tissue	celltype	reference species	reference title/link
SbiRTX430.04G278400	DOF43/HCA2	leaf	vascular precursor	maize	Regulators of early maize leaf development inferred from transcriptomes of laser capture microdissection (LCM)-isolated embryonic leaf cells
SbiRTX430.03G320500	IRX1	leaf	xylem	sorghum	A pan-grass transcriptome reveals patterns of cellular divergence in crops | Nature
SbiRTX430.09G009200	XCP1	leaf	protoxylem and metaxylem	brachy	BdERECTA controls vasculature patterning and phloem-xylem organization in Brachypodium distachyon
SbiRTX430.02G210900	CESA7	leaf	tracheary elements	thaliana	Neighboring parenchyma cells contribute to Arabidopsis xylem lignification, while lignification of interfascicular fibers is cell autonomous - PubMed
SbiRTX430.09G148300	Tdy1	leaf	phloem	maize	Tie-dyed1 Encodes a Novel, Phloem-Expressed Transmembrane Protein That Functions in Carbohydrate Partitioning | Plant Physiology | Oxford Academic
SbiRTX430.08G105800	SWEET13	leaf	abaxial bundle sheath, phloem parenchyma	maize	Evidence for phloem loading via the abaxial bundle sheath cells in maize leaves - PMC
SbiRTX430.08G105600	SWEET13	leaf	abaxial bundle sheath, phloem parenchyma	maize	Evidence for phloem loading via the abaxial bundle sheath cells in maize leaves - PMC
SbiRTX430.10G175100	FTL12	leaf	phloem/vascular bundles	rice	OsFTL12, a member of FT‐like family, modulates the heading date and plant architecture by florigen repression complex in rice
SbiRTX430.09G015100	PEAR2	leaf	phloem sieve elements	thaliana	Mobile PEAR transcription factors integrate positional cues to prime cambial growth - PMC
SbiRTX430.01G515100	SUT1	leaf	companion cell	maize	Evidence for phloem loading via the abaxial bundle sheath cells in maize leaves - PMC
SbiRTX430.07G152900	CCR1	leaf	sclerenchyma, fiber cells	maize	Characterization of a cinnamoyl-CoA reductase 1 (CCR1) mutant in maize: effects on lignification, fibre development, and global gene expression
SbiRTX430.02G363200	SHR1	leaf	bundle sheath	setaria	A common regulatory switch controls a suite of C4 traits in multiple cell types - PMC
SbiRTX430.03G039400	NADP-ME	leaf	bundle sheath	sorghum	Most photorespiratory genes are preferentially expressed in the bundle sheath cells of the C4 grass Sorghum bicolor - PMC
SbiRTX430.09G139600	PPDK	leaf	mesophyll	sorghum	Most photorespiratory genes are preferentially expressed in the bundle sheath cells of the C4 grass Sorghum bicolor - PMC
SbiRTX430.06G163900	WBC11	leaf	epidermis	sorghum	Genomic inversion caused by gamma irradiation contributes to downregulation of a WBC11 homolog in bloomless sorghum - PubMed
SbiRTX430.08G154200	OSC1	leaf	epidermis	sorghum	A co-opted steroid synthesis gene, maintained in sorghum but not maize, is associated with a divergence in leaf wax chemistry - PMC
SbiRTX430.02G005100	STP1	leaf	trichome, stomata, guard cell	thaliana	Sugar regulation of SUGAR TRANSPORTER PROTEIN 1 (STP1) expression in Arabidopsis thaliana | Journal of Experimental Botany | Oxford Academic
SbiRTX430.03G040200	CKX4	leaf	trichomes, stomata, stipules, root cap	thaliana	Cytokinin-Deficient Transgenic Arabidopsis Plants Show Multiple Developmental Alterations Indicating Opposite Functions of Cytokinins in the Regulation of Shoot and Root Meristem Activity
SbiRTX430.06G264300	LIGULELESS	leaf	ligule	rice/maize	The Liguleless narrow mutation affects proximal-distal signaling and leaf growth | Development | The Company of Biologists
SbiRTX430.07G198700	UBC19	root	meristem	rice	Single-cell transcriptome atlas and chromatin accessibility landscape reveal differentiation trajectories in the rice root | Nature Communications
SbiRTX430.02G240800	ROOT MERISTEM GROWTH FACTOR 1-RELATED(RMGF1-RELATED)	root	stem cells	rice	Transcriptional landscape of rice roots at the single-cell resolution: Molecular Plant
SbiRTX430.03G202200	PGX1	root	young stele	sorghum	A pan-grass transcriptome reveals patterns of cellular divergence in crops | Nature
SbiRTX430.01G462000	LAX2	root	procambium	maize	Genetic control of morphometric diversity in the maize shoot apical meristem | Nature Communications
SbiRTX430.02G067200	CYSTM	root	phloem	sorghum	A pan-grass transcriptome reveals patterns of cellular divergence in crops | Nature
SbiRTX430.04G063900	APL	root	phloem	maize	An Expanded Maize Gene Expression Atlas based on RNA Sequencing and its Use to Explore Root Development - Stelpflug - 2016 - The Plant Genome - Wiley Online Library
SbiRTX430.03G320500	IRX1	root	xylem	sorghum	A pan-grass transcriptome reveals patterns of cellular divergence in crops | Nature
SbiRTX430.03G476300	XCP	root	metaxylem	rice	Transcriptional landscape of rice roots at the single-cell resolution: Molecular Plant
SbiRTX430.09G230400	MYB46	root	xylem fiber/vessel	thaliana	The MYB46 Transcription Factor Is a Direct Target of SND1 and Regulates Secondary Wall Biosynthesis in Arabidopsis - PMC
SbiRTX430.02G396700	SDT1	root	pericycle	rice	Single-cell transcriptome atlas and chromatin accessibility landscape reveal differentiation trajectories in the rice root | Nature Communications
SbiRTX430.02G430600	WOX11	root	crown root precursor	rice	The WUSCHEL-Related Homeobox Gene WOX11 Is Required to Activate Shoot-Borne Crown Root Development in Rice - PMC
SbiRTX430.05G015500	SCR1h	root	endodermis	maize	https://plantmethods.biomedcentral.com/articles/10.1186/s13007-023-01108-9/figures/5
SbiRTX430.07G098600	MYB36	root	lignified-endodermis	tomato	Regulation and function of a polarly localized lignin barrier in the exodermis | Nature Plants
SbiRTX430.03G431300	LTP_2	root	inner cortex	rice	Transcriptional landscape of rice roots at the single-cell resolution: Molecular Plant
SbiRTX430.02G001700	S1EXO	root	cortex	tomato	Regulation and function of a polarly localized lignin barrier in the exodermis | Nature Plants
SbiRTX430.08G131100	RBOH	root	cortical aerenchyma	maize	Identification of genes expressed in maize root cortical cells during lysigenous aerenchyma formation using laser microdissection and microarray analyses - PubMed
SbiRTX430.06G155500	NAC74/Dry	root	aerenchyma	sorghum,rice,thaliana	Transcriptional switch for programmed cell death in pith parenchyma of sorghum stems | PNAS
SbiRTX430.01G036400	BMR(Brown Midrib 30)	root	sclerenchyma (lignified cells)	sorghum	The Sorghum (Sorghum bicolor) Brown Midrib 30 Gene Encodes a Chalcone Isomerase Required for Cell Wall Lignification
SbiRTX430.10G217100	HHP1	root	exodermis	tomato	Regulation and function of a polarly localized lignin barrier in the exodermis | Nature Plants
SbiRTX430.03G368900	SILAC3	root	exodermis	tomato	Regulation and function of a polarly localized lignin barrier in the exodermis | Nature Plants
SbiRTX430.03G397000	ASFT	root	exodermis-suberin	tomato	A suberized exodermis is required for tomato drought tolerance | Nature Plants
SbiRTX430.01G428000	AS2	root	epidermis,exodermis,sclerenchyma	rice	Asparagine Synthetase1, but not Asparagine Synthetase2, is Responsible for the Biosynthesis of Asparagine Following the Supply of Ammonium to Rice Roots | Plant and Cell Physiology | Oxford Academic
SbiRTX430.01G239000	glycine-rich cell wall structural protein 2(GRCWSP-2)	root	meristematic epidermis	rice	Single-cell transcriptome atlas and chromatin accessibility landscape reveal differentiation trajectories in the rice root | Nature Communications
SbiRTX430.07G129000	WRKY53	root	epidermis	rice	Transcriptional landscape of rice roots at the single-cell resolution: Molecular Plant
SbiRTX430.05G175100	ARS1	root	hair	sorghum	Alkylresorcinol Synthases Expressed in Sorghum bicolor Root Hairs Play an Essential Role in the Biosynthesis of the Allelopathic Benzoquinone Sorgoleone | The Plant Cell | Oxford Academic
SbiRTX430.08G039500	ARS2	root	hair	sorghum	Alkylresorcinol Synthases Expressed in Sorghum bicolor Root Hairs Play an Essential Role in the Biosynthesis of the Allelopathic Benzoquinone Sorgoleone | The Plant Cell | Oxford Academic
SbiRTX430.05G065000	GRP4	root	root cap,epidermis	maize	https://plantmethods.biomedcentral.com/articles/10.1186/s13007-023-01108-9/figures/5
SbiRTX430.04G231000	ARF16	root	root cap	thaliana	Control of Root Cap Formation by MicroRNA-Targeted Auxin Response Factors in Arabidopsis - PMC
SbiRTX430.06G097600	NAC070/BEARSKIN2	root	root cap	thaliana	SOMBRERO, BEARSKIN1, and BEARSKIN2 Regulate Root Cap Maturation in Arabidopsis - PMC
SbiRTX430.04G119700	SMB/SOMBRERO	root	root cap	barley	Temporal tissue‐specific regulation of transcriptomes during barley (Hordeum vulgare) seed germination
SbiRTX430.03G094500	MEE31	root	columella	sorghum	A pan-grass transcriptome reveals patterns of cellular divergence in crops | Nature
